# Virulence evolution of stem and stripe rust towards the widely-deployed *Sr31*/*Yr9* wheat resistance gene combination

**DOI:** 10.64898/2026.11.23.768733

**Authors:** Jana Sperschneider, Camilla Langlands-Perry, Parastoo Karimian, David Lewis, Jibril Lubega, Eva C. Henningsen, Geetha Perera, Jian Chen, Tim C. Hewitt, Feng Li, Dhara Bhatt, Zhouyang Su, Mihir Singh, Brenton Brooks, Ming Luo, Michael Ayliffe, Brian Steffenson, Kostya Kanyuka, Rohit Mago, Melania Figueroa, Peter N. Dodds

## Abstract

The wheat *Sr31* resistance gene encoded on the 1BL.1RS wheat-rye recombinant chromosome provided durable, broad-spectrum protection against stem rust, caused by *Puccinia graminis* f. sp. *tritici* (*Pgt*), until the emergence of the virulent Ug99 lineage in 1998. Using mutant sequencing, we identify both the stem rust avirulence effector *AvrSr31* and its cognate wheat resistance gene *Sr31*. The Ug99 epidemic strain arose through a single mutation of the *AvrSr31-01* allele in a progenitor lineage that was heterozygous at this locus. The *Sr31* paralog *Yr9*, also encoded on 1RS, recognizes an unrelated effector, *AvrYr9*, from *P. striiformis* f. sp. *tritici* (*Pst*), identified here via a high-throughput effector library screen. In *Pst*, virulence on *Yr9* evolved through amino acid substitutions at two adjacent residues and expression polymorphisms that suppress AvrYr9 recognition. AvrSr31 variants in *Pgt* are more variable, with 22 polymorphic amino acid sites, but most variants are recognised by *Sr31*, except AvrSr31-03 in which two unique amino changes cause loss of recognition. These findings reveal how *Pgt* and *Pst* independently overcame two of the most widely deployed resistance genes in wheat and provide a foundation for the informed deployment of resistance against these globally important pathogens.
