## supplementary tables for "Virulence evolution of stem and stripe rust towards the widely-deployed *Sr31*/*Yr9* wheat resistance gene combination"

### Sheet: Supplementary Table S1
Supplementary Table S1: Genome assembly statistics for UVPgt55 and Ug99.
	Ug99	UVPgt55	Ug99	UVPgt55
Haplotype	hap01		hap03
Genome size (Mb)	84.19	83.22	85.882	85.535
Number of chromosomes	18	18	18	18
Number of gaps	168	40	158	35

### Sheet: Supplementary Table S2
Supplementary Table S2: Genome assembly comparisons between Ug99 and UVPgt55.
Number of SNPs	Haplotype	Ug99	UVPgt55	Ug99	UVPgt55
Haplotype		hap01		hap03
Ug99	hap01	-	6185	1380800	1382340
UVPgt55			-	1367600	1375969
Ug99	hap03			-	5896
UVPgt55					-
1-1 alignment identity		Ug99	UVPgt55	Ug99	UVPgt55
Haplotype		hap01		hap03
Ug99	hap01	-	0.9995	0.9593	0.9595
UVPgt55			-	0.9596	0.9595
Ug99	hap03			-	0.9995
UVPgt55					-

### Sheet: Supplementary Table S3
Supplementary Table S3: Whole genome sequence data from Sr31-virulent and avirulent isolates
Isolate name	Sr31 phenotype	Data type	Data source
Pgt21-0	Avirulent	HiFi genome, Illumina	Genome (Sperschneider et al., 2026)
			Illumina genomic data (SRR6242031) (Chen et al., 2017)
Ug99	Virulent	PacBio genome, Illumina	Genome (Spanner et al., 2026)
			Illumina (SRR9024786) (Li et al., 2019)
UVPgt55	Avirulent	PacBio genome, Illumina	Genome assembled here
			Illumina (SRR9024811) (Li et al., 2019)
72ETH11-4	Avirulent	Illumina	Illumina (SRR17888377) (Guo et al., 2022)
04KEN15604	Virulent	Illumina	Illumina (SRR17888337) (Guo et al., 2022)
06KEN19V3	Virulent	Illumina	Illumina (SRR17888316) (Guo et al., 2022)
07KEN24-4	Virulent	Illumina	Illumina (SRR17888315) (Guo et al., 2022)
14KEN58-1	Virulent	Illumina	Illumina (SRR17888383) (Guo et al., 2022)
UVPgt60	Virulent	Illumina	Illumina (SRR9024809) (Guo et al., 2022)
UVPgt59	Avirulent	Illumina	Illumina (SRR9024812) (Guo et al., 2022)
UVPgt61	Avirulent	Illumina	Illumina (SRR9024810) (Guo et al., 2022)

### Sheet: Supplementary Table S4
Supplementary Table S4: Secreted protein encoding genes with mutations in Ug99 derivatives.
Identifier	Protein length (aa)	TPM (haustoria | spores)	EffectorP 3.0 prediction	PFAM domain hit	Mutation in Ug99	protein sequence
Gene1	932	15.9 | 3.9	Non-effector	Fungalysin metallopeptidase (M36)	E -> K	MLATNSILVLLALLASSPPILTQSQDSLPPSSPRKSINYGPELSTHSIKTSVYSNHNNDPNSELLQASLIRFNTASASSFSPIKHTYHHAHPSSLKQLGVKIATEFLHHLHPSTSLDFQLTSAHISKHTNVLHAYFVQTIPLGDLDHHLKVHNAVANLNVDLDPRSPKFGHILSHSDSFHPILDHPSPTHAINFLSTFGNQDDSRCTQLKNQFDRVLRSLSSSHQLLNQQVMGLFSTQSSQDSTGDEKKLLTDFSEEELRLIAECEVSNGVKEPIRSEIVDPRVALVSFLTLAADPETENHLRSRSLEDLIESIDIIKKTPSSSFLATSDSGEGPSRDPPTFELFNVPGALGPDSLDGVSSTKATSAELAWLSVDEQSDHSQSGKRELKMVWRFEYRSN…
Gene2	568	0.6 | 5.7	Non-effector	Carboxylesterase family	Q -> R	MMSQSSKIQTGLCFLLFLLPFVILDDPRTQVIFSPKGSIRGAESKTRDVFQYSLRYAQPPVGQLRWRDPLPVNRWNGIFDGTNAPPLCPQPNIPSQQSFSEDCLYYTVYSPVNRGGKLPIFVWLHGGSFVQGGATNYGLDGSALAGKSNMVVVVVQYRLGLLGFLKGSLARTNPPISGNYAVKDVITALNSIKELADTFGGDRNSITLAGQSSGAEMIKTLLVTRSASDLFQRAILHSAPLNYGDHSVKTADAIGAIAIPLFNCQDDCYRSYLDVDTILEVQNALMDQLPNRLPEVAASEPFRPFVDNALITTDFMRAINSPGSRDLYLGSRQIIFTTVKDEAAPTIEYRAKDLKSIGQIPLLINAALGSLDPNRSSAVQSSHVYSRELGFELIFRNRI…
AvrSr31-Candidate1	132	7.1 | 0.0	Apoplastic (0.687)	-	S -> Y	MMCFIWMIVLMALGLLCGMSSASGWHKVARHSRGCKSTDILWQVNNSNGVVTLICTSCGENSTPIPLTPCLVCKKRTVPSPAYTDRDCHKCQHKVEHGYHVLACNGCPHTLCNYQIPKATCPNCGTPPLSD
Gene3	476	1.5 | 0.0	Non-effector	-	G -> E	MLGLSHCLLAIYLAGGLTPAVDSRPSPSLSHSHGTFHPPVSDQAFAPDHTWANCDPLRGETASTNPFDYVDDQPNNDQSALGGIQPYSLANAQHGFGVPSHRLHSQIASQRHEPDLSSGWNPFMDPHPIGPTTQDGYTPANGRLSGEAPRLTFEPPSHASQQFNPFNDHPAAIDDGLLQLLPNVHNSNPFVGDDSAQQISLYNPGAPGASTGTLTGRHPLHSGLGGSSDTSAHLSGSLAGLKEDDLTSIMPVDEQALKDSVFGSSAYGSASNDQDEALRNFSDARNQESHGSNQVSNSNGYPPLIEFDSIASEQEKNKKPLPDLVEYADGKFIMKMLSKFDQTLKESVPGIKTNAQKDYAQTFEILLGATLILNAKLRSSKGEIKLEELKAHSEPIAEY…
AvrSr31-Candidate2 (AvrSr31-01)	129	0.3 | 0.0	Cytoplasmic (0.542)	-	Deletion	MWATIAGVIMCMLIVPHLASSMENLKRCQACNSPNFIPTSKWAVKTCAQLRGELPGMETCGSRTMCRRWACADCSVEEWKRNVNTVFCVLHPSPPESFFVGRQAHPNAGYGGLNEDPARGKESDTSNP
AvrSr31-Candidate3	541	1.5 | 0.0	Cytoplasmic (0.845)	-	D -> N	MLSQYIVISVWYISAVYGMYPHAASGMKRVGREAIYAGQDDVSGMAREDPTMIYGRPVKKTGHATTSTSQDRQKENVDVSLEEAKEGISALGMKLEEQMKIFETRVDSVGPISFSKERELADSFKKGVSALIDCHLKTLKSHSNFHTLPTELSTGNHYVQTVYKSLVLSNSMAPGEALQMLGHTLLEQLKPIIIEFHLPTRLKDYVFDFFQRKNIKDGQVNKLAGWEYFFGSIDLLFKHGIIGQKSLNENLRQMQLVDQLYAYSKIFWDGKLLEVTRQDESYITQHWYFPAFHDSLTYLGENEKGMINLYNSYKRLGELVEEYGLDEKPETRFLEDFPMNKYFEMIGRKQVEKIAANSEKANFHPVAQDYHGTDEVESLLNLIKNLLDKGARDDRELNR…

### Sheet: Supplementary Table S5
Supplementary Table S5: Sr31 mutant information.
	Markers
Mutant / Line	Iag95	Yr9	Sr31	FK201	C5332m1	P6M12	Whole genome sequencing data	Mutation detected in NLR-6
Fed/Kav	+	+	+	+	+	+	Yes	Wildtype
M2-10-1	+	+	-	+	+	+	Yes	Intron splice site mutation
M2-34-5	+	-	-	-	+	+	Yes	Deletion
M4-13-1	+	+	-	+	+	+	No	Deletion
M14-06-1	+	+	-	+	+	+	No	Premature stop
M14-07-1	+	+	-	+	+	+	No	G206 -> S
M14-08-1	+	+	-	+	+	+	No	G201 -> R

### Sheet: Supplementary Table S6
Supplementary Table S6: AvrYr9 effector protein and related homologs at the locus
Identifier	In effector clone library	Pairwise identity with AvrYr9-01	Protein sequence in Pst104
AvrYr9-01	Yes	-	MLLLTKILVALQLLHLHSVSAYPTFVAKDLVKRTENILGEVTSHHRLPETGPLIPEELKSGEQEIEGLSLEKYTSGNVGHQEKPVGIDDSETLNQLHGPKVETETGVERGEQASASSIPEEVKDEESSQHAAGTQLSKKQKIEAQFNGDFNYYKEQMEKNNFDMGTVDLLKAKTRAIMDERSKSREFKTQENVQRFVKDCTLQALGDILAIHRQNGGGGYENPDAYRIFLDWIGRMIISHPGAPRDSVLKVPHDSMLKAAKL
AvrYr9-homolog1 (hap01)	No, has no expression in Pst104	0.293	MLLLTKILVAIQLLHCCSVLAYPNSIAKNLVKRTEEFLGGAASHHSLPGARTSIPDELESENHQLKGLSQGKHGPRSADEMKLTPVHVVYQGGDIDDGEAIRRINEPRMEAQIHYNLEFYGNNMGQDGPTKLLLAGLKKIAVPLVYSKVESPELETQEHVQQHVQYCALQALEELKKDTRRLARGIGLDQNYLIARLDKLENLIRQHTGVARDPISEFRNV
AvrYr9-homolog2 (hap01)	No, has no expression in Pst104	0.319	MLLSTKILVAIQLLHCCSVLAYPNFIARNLAKRSEEITVEAASHHSLPEAGTSMPEELESGNRQLKGLSQEKHGQWSTNEIIPTSGNVGHQKRPAGIDESKALDELHNFKGKLEEFKGLPFEFLPLESRLLIIVAFCSAAPCGNHQLKGPSADELSDWLTNEISPSSGNLGHQQAIPPPARRKIAAQINFHFNGYRNNMRGNDRAIAMLYYLEEITILKVNHVHELPVLETPKGFRDFVTLHGLEVLDKIYEVRSQPQGGQLADRDPFRGLLEEIRSVISSHL
AvrYr9-homolog3 (hap01)	Yes, no recognition	0.447	MVSLTKILVAIQLLHRYSVSAYPQVIEKDLVKGSEGILGGATSNSHLPEPVTLTSGELQSGNHQLEGTSLENHREWLVGEIIPTSGNVGHQEKPVGIDDSKTLDKIHSSKGETETGVERGEQASHSSVLEEVKYRDEESSQQAIDHGEEILSSIKQRIAAQLNHKFEYYRNTMENDRPAIFILGEIEKITRQAVYLQAVYPAPSLLELKTQNQVQRYVQNYVLEALGRLNNNVSDLAEGLSWDVKFCRAQLDKITSLVTPHTGVPHDPML
AvrYr9-homolog4 (hap01)	Yes, no recognition	0.325	MLLLTKILVSIQLLHCCSVLAYPSFITKNLVKRAETIIGETASHHSLPEAGASIPEELKSGNHQLKGPNSEELGQWLTNEIVPTSSNAGHQGEPAGIDDSKALNELHSSKGKAPEELKSGNHQLEGPSSEELNQWLTNVIFPTPGNVGNRKGIISSAKGEEIAAHIGPNFNNYRNTVAEDELAIKALRFIEDLTRIKVNHVDELPVLKTPEDFRYFVGDQALEILDKINEVRPQPAKGPLGDEDRSIRDMLEKIEKVIYSHL
AvrYr9-homolog5 (hap01)	Yes, no recognition	0.339	MLLSTKILVAIQLLHCWSVLAYPNFIAKDLVKRSEGIIDGTASHQSLPFGAGTLVPEEPESGNQQLKGLSQEKHGQWPTSEVIPTSGDVGHQEGPAGIDGSKALNELHSPEGITEEHKSENHQLKGLSLEELNQWLTDVIFPTLGNVGHQKGIISSAKREEIAAHISPNFNNYRDTIGEVELAIEALRFIEDLTRIKVNHVGELPVLKTPEDFRYFVGNQALEVLDKINEVRPQPAKGPLGDEDRSIREMLEKIEKVIHSHL
AvrYr9-homolog6 (hap01)	No, has no expression in Pst104	0.419	MMLLTKILVAIQLLHFTSVMAYPNFIARDLVKRAEYILDEAASHHSLPEAGTSIPEELKSENQQLKGLSQEQHGQWLTNEIIPTSGEVDHQEKPAGTDDYRALNELHSPKVETEAGVGSGEHIYTPASSIPNEMKDKDEESLQEAKRIKFVNRERTSAQMRYNYEHYKNSDLSEDAVTGILLRDLNIKTHDMVTSKIDSPELKTQADAQLFVQHYALQALAELKQDIPKFAKRSRRDEKYFIDRLAKIEDLIRQNTGVPRDPILDSHN
AvrYr9-homolog1 (hap02)	No, has no expression in Pst104	0.293	MLLLTKILVAIQLLHCCSVLAYPNSIAKNLVKRTEEFLGGAASHHSLPGARTSIPDELESENHQLKGLSQGKHGPRSADEMKLTPVHVVYQGGDIDDGEAIRRINEPRMEAQIHYNLEFYGNNMGQDGPTKLLLAGLKKIAVPLVYSKVESPELETQEHVQQHVQYCALQALEELKKDTRRLARGIGLDQNYLIARLDKLENLIRQHTGVARDPISEFRNV
AvrYr9-homolog2 (hap02)	No, has no expression in Pst104	0.319	MLLSTKILVAIQLLHCCSVLAYPNFIARNLAKRSEEITVEAASHHSLPEAGTSMPEELESGNRQLKGLSQEKHGQWSTNEIIPTSGNVGHQKRPAGIDESKALDELHNFKGKLEEFKGLPFEFLPLESRLLIIVAFCSAAPCGNHQLKGPSADELSDWLTNEISPSSGNLGHQQAIPPPARRKIAAQINFHFNGYRDNMRGNDRAIAMLYYLEEITILKVNHVHELPVLETPKGFRDFVTLHGLEVLDKIYEVRSQPQGGQLADRDPFRGLLEEIRSVISSHL
AvrYr9-homolog3 (hap02)	Yes, no recognition	0.467	MVSLTKILVAIQLLHRYSVSAYPQVIEKDLVKGSEGILGGATSNSHLPEPVTLTSGELQSGNHQLEGTSLENHREWLVGEIIPTSGNVGHQEKPVGIDDSKTLDKIHSSKGETETGVERGEQASHSSVLEEVKYRDEESSQQAIDHGEEILSSIKQRIAAQLNHKFEYYRNTMENDRPAIFILGEIEKITRQAVYLQAVYPAPSLLELKTQNQVQRYVQNYVLEALGRLNNNVSDLAEGLSWDVKFCRAQLDKITSLVTPHTGVPHDPML
AvrYr9-homolog4 (hap02)	Yes, no recognition	0.346	MLLLTKILVSIQLLHCCSVLAYPSFITKNLVKRAETIIGETASHHSLPEAGASIPEELKSGNHQLKGPNSEELGQWLTNEIVPTSSNAGHQGEPAGIDDSKALNELHSSKGKAPEELKSGNHQLEGPSSEELNQWLTNVIFPTPGNVGNRKGIISSAKGEEIAAHIGPNFNNYRNTVAEDELAIKALRFIEDLTRIKVNHVDELPVLKTPEDFRYFVGDQALEILDKINEVRPQPAKGPLGDEDRSIREMLEKIEKVIYSHL
AvrYr9-homolog5 (hap02)	Yes, no recognition	0.365	MLLSTKILVAIQLLHCWSVLAYPNFIAKDLVKRSEGIIDGTTSHQSLPFGAGTLVPEEPESGNQQLKGLSQEKHGQWPTSEVIPTSGDVGHQEGPAGIDGSKALNELHSPEGITEEHKSENHQLKGLSLEELNQWLTDVIFPTLGNVGHQKGIISSAKREEIAAHISPNFNNYRDTIGEVELAIEALRFIEDLTRIKVNHVGELPVLKTPEDFRYFVGNQALEVLDKIKEVRHQPAIGPLGDEDRSIRDMLEKIEKVIHSHL
AvrYr9-homolog6 (hap02)	No, has no expression in Pst104	0.419	MMLLTKILVAIQLLHSTSVMAYPNFIARDLVKRAEYILDEAASHHSLPEAGTSIPEELKSENQQLKGLSQEQHVDHQEKPAGTDDYRALNELHSPKVETEAGVGSGEHIYTPASSIPNEMKDKDEESLQEAKRIKFVNRERTSAQMRYNYEHYKNSDLSEDAVTGILLRDLNIKTHDMVTSKIDSPELKTQADAQLFVQHYALQALAELKQDIPKFAKRSRRDEKYFIDRLAKIEDLIRQNTGVPRDPILDSHN

### Sheet: Supplementary Table S7
Supplementary Table S9: Genomes used in Avr variant searches
Isolate	Species	Lineage	Hap composition	AvrYr9/AvrSr31 variants	Collection year	Collection location	Assembly bioproject/DOI	Assembly publication	DOI
19NSW01	Pst	PstS13	AB	AvrYr9-01-p1, AvrYr9-04	2019	NSW, Australia	PRJNA1521055,PRJNA1521054	Langlands-Perry et al. (2026)	doi.org/10.21203/rs.3.rs-9855271/v1
22ACT160	Pst	PstS10	AB	AvrYr9-01-p1, AvrYr9-04	2022	ACT, Australia	PRJNA1521049,PRJNA1521048	Langlands-Perry et al. (2026)	doi.org/10.21203/rs.3.rs-9855271/v1
23NSW60	Pst	PstS?	AB	AvrYr9-02, AvrYr9-04	2023	NSW, Australia	PRJNA1521053,PRJNA1521052	Langlands-Perry et al. (2026)	doi.org/10.21203/rs.3.rs-9855271/v1
Pst104	Pst	PstS0	AB	AvrYr9-01-p2, AvrYr9-01-p1	1982	Australia	PRJNA1521047,PRJNA1521046	Langlands-Perry et al. (2026)	doi.org/10.21203/rs.3.rs-9855271/v1
24ACT159	Pst	PstS1	AB	AvrYr9-02, AvrYr9-03	2024	ACT, Australia	PRJNA1521051,PRJNA1521050	Langlands-Perry et al. (2026)	doi.org/10.21203/rs.3.rs-9855271/v1
PstS7	Pst	PstS7	BB	AvrYr9-04, AvrYr9-04	2011	Denmark	PRJNA1260732,PRJNA1260731, 10.5281/zenodo.18396413	Hovmøller et al. (2026)	10.1111/nph.71300
GSY16-9	Pst	.	AB	AvrYr9-01-p1, AvrYr9-04	2016	China	10.5281/zenodo.17958532	Wang et al., 2026	10.1016/j.cub.2026.08.009
GSY17-10	Pst	.	AB	AvrYr9-01-p1, AvrYr9-04	2017	China	10.5281/zenodo.17958532	Wang et al., 2026	10.1016/j.cub.2026.08.009
AZ2	Pst	.	BB	AvrYr9-04, AvrYr9-04	2022	China	PRJNA1025922,PRJNA1026770	Wang et al., 2024	10.1038/s41597-024-03361-6
A153	Pst	.	BB	AvrYr9-04, AvrYr9-04	2022	China	10.5281/zenodo.17958532	Wang et al., 2026	10.1016/j.cub.2026.08.009
XZ2	Pst	.	BB	AvrYr9-01-p2, AvrYr9-04	2016	Tibet, China	10.5281/zenodo.17958532	Wang et al., 2026	10.1016/j.cub.2026.08.009
DK02d-12	Pst	PstS8	BB	AvrYr9-04, AvrYr9-04	2012	Denmark	PRJNA1453262, PRJNA1453261	Mojerlou et al., 2026	10.64898/2026.05.01.721896
SC13-4	Pst	.	AB	AvrYr9-01-p2, AvrYr9-01-p1	2013	China	10.5281/zenodo.17958532	Wang et al., 2026	10.1016/j.cub.2026.08.009
Pak-1	Pst	.	AA	AvrYr9-05, AvrYr9-05	2015	Pakistan	10.5281/zenodo.17958532	Wang et al., 2026	10.1016/j.cub.2026.08.009
Eth-1	Pst	.	AA	AvrYr9-05, AvrYr9-05	2015	Ethiopia	10.5281/zenodo.17958532	Wang et al., 2026	10.1016/j.cub.2026.08.009
Pgt21-0	Pgt	Clade IX	.	AvrSr31-01, AvrSr31-02	1954	Australia	https://doi.org/10.25919/9je4-7t59	Sperschneider et al., 2026	10.64898/2026.05.04.722827
Ug99	Pgt	Clade I	.	AvrSr31-03, AvrSr31-deletion1	1998	Uganda	https://data.csiro.au/collection/csiro:65828	Spanner et al, 2026	10.25919/77vk-sb35
UVPgt55	Pgt	Clade I	.	AvrSr31-01, AvrSr31-03	2000	Uganda	this publication	this publication	this publication
ETH2013	Pgt	Clade IV	.	AvrSr31-04, AvrSr31-05	2013	Ethiopia	https://doi.org/10.25919/6t0f-wz81	Spanner et al, 2026	10.1038/s41467-026-69508-8
ITA2018	Pgt	.	.	AvrSr31-04, AvrSr31-deletion2	2018	Italy	https://doi.org/10.25919/6t0f-wz81	Spanner et al, 2026	10.1038/s41467-026-69508-8

### Sheet: Supplementary Table S8
Supplementary table S8. Infection phenotypes of Pst isolates on Avocet and Avocet+Yr9
Line	Pst104 PstS0	24ACT159 PstS1	22ACT160 PstS10	19NSW01 PstS13	23NSW60 PstS14
Avocet	4	3	3	3-	3
Avocet + Yr9	0;	3	3	3	3

### Sheet: Supplementary Table S9
Supplementary Table S9. Plasmids used in this study
Plasmid	Backbone	Purpose
pTA22-YFP	pTA22	Protoplast transfection/Library screen
pTA22-EV	pTA22	Protoplast transfection/Library screen
pTA22-Sr50	pTA22-GW-PBS	Protoplast transfection/Library screen
pTA22-AvrSr50	pTA22-GW-PBS	Protoplast transfection/Library screen
pTA22-AvrSr31-01	pTA22-GW-PBS	Protoplast transfection
pTA22-AvrSr31-02	pTA22-GW-PBS	Protoplast transfection
pTA22-AvrSr31-03	pTA22-GW-PBS	Protoplast transfection
pTA22-AvrSr31-04	pTA22-GW-PBS	Protoplast transfection
pTA22-AvrSr31-candidate 1	pTA22-GW-PBS	Protoplast transfection
pTA22-AvrSr31-candidate 2	pTA22-GW-PBS	Protoplast transfection
pTA22-Sr31	pTA22-GW-PBS	Protoplast transfection
pTA22-Yr9	pTA22-GW	Protoplast transfection/Library screen
pTA22-AvrYr9-01	pTA22-GW-PBS	Protoplast transfection
pTA22-AvrYr9-02	pTA22-GW-PBS	Protoplast transfection
pTA22-AvrYr9-03	pTA22-GW-PBS	Protoplast transfection
pTA22-AvrYr9-04	pTA22-GW-PBS	Protoplast transfection
pTA22-AvrYr9-05	pTA22-GW-PBS	Protoplast transfection
pAM-Sr31-YFP	pAM-GW-YFPv	Transient expression in N. benthamiana
pBIN-YFP-AvrSr31-01	pBIN19-YFP-GW	Transient expression in N. benthamiana
pSr31_genomic	pVEC8	wheat transformation

### Sheet: Supplementary Table S10
Supplementary Table S10: Primer sequences used.
primer name	sequence
LIC-AvrSr31-01 F	ccaacccaggaccgttgatgatgGAGAACCTCAAACGGTGTCAG
LIC-AvrSr31-01 R	aaccaccaccaccgttaCTACGGGTTGGAGGTGTCGGACT
LIC-AvrSr31-02 F	ccaacccaggaccgttgatgatgGAGAACCTGAAGCGATGTCAAGCT
LIC-AvrSr31-02 R	aaccaccaccaccgttaTCACGGATTAGAAGTGTTTGATTCCTTACCT
LIC-AvrSr31-03 F	ccaacccaggaccgttgatgatgGAGAATTTGAAGCGCTGCCA
LIC-AvrSr31-03 R	aaccaccaccaccgttaCTAGAGTGGATTGGAGGTATTGCTCTCT
LIC-AvrSr31-04 F	ccaacccaggaccgttgatgatgGAAAATCTCAAGCGGTGCCAA
LIC-AvrSr31-04 R	aaccaccaccaccgttaTTACTCTTGCTGCGATGTATCCGCCT
NLR6-F2	AGCTGATCGATCAAGAGAGC
NLR6-R3	CACCTGAACCTGATGCGGTA
NLR6-SqRv2	GTCGTATACTGCTCTAGCAAGAG
NLR6-Sq4	CTCTTGCTAGAGCAGTATACGAC
NLR6-Sq5	TATCAGATTATATTTCCATGCATGCC
NLR6-Sq6	TGACGCTAGTGGATGTCCAAG
NLR6-Sq7	AAGCCTCTCACAGATATCATGAG
NLR6-Sq8	ATGGATCTCTTGGGAGAACACTG
NLR6-Sq9	AGCAAAAGGTACTCACGCTGC
